# Single-nucleotide resolution mapping of m^6^A of zebrafish mRNAs in early embryonic development links m^6^A modifications to the maternal-to-zygotic transition

**DOI:** 10.1101/2025.11.19.688951

**Authors:** Alex Wardale, Yong Peng, Ruiqi Ge, Tor Erik Jørgensen, Steinar Daae Johansen, Chuan He, Igor Babiak

## Abstract

N^6^-methyladenosine (m^6^A) is the most abundant epigenetic modification on eukaryotic mRNA and has important roles in gene expression. While m^6^A distribution and localization have been defined in zebrafish using antibody-based methods, no research has been published on the distribution of m^6^A during zebrafish embryogenesis with single-base precision. Here, we present the transcriptome-wide m^6^A landscape at single-nucleotide resolution during zebrafish early embryonic development using m^6^A-selective allyl chemical labeling and sequencing (m^6^A-SAC-seq). We identify over 36,000 high-confidence unique m^6^A sites that are primarily located in the DRACH consensus motif in long internal exons, 3’UTRs, and near stop codons. Our results show a >4-fold decrease in m^6^A levels from 256-cell to 50% epiboly, clearly linking this methylation to zebrafish maternal-to-zygotic transition. We highlight that differential methylation between developmental stages was observed in transcripts associated with mRNA metabolism, translational processing, and organ development.
