## Supplementary File S2 for "Single-nucleotide resolution mapping of m^6^A of zebrafish mRNAs in early embryonic development links m^6^A modifications to the maternal-to-zygotic transition"

### Sheet: supplementary
Chromosome	m6A site location	Gene_ID
chr1	26660770	ENSDARG00000023330		List of 147 m6A sites shared across all 5 developmental stages
chr1	34708169	ENSDARG00000109513		Note: NA designates site not mapping to a genic region
chr1	44227240	ENSDARG00000078233
chr1	51702131	ENSDARG00000039424
chr1	51702296	ENSDARG00000039424
chr1	54960864	ENSDARG00000026489
chr1	54960962	ENSDARG00000026489
chr1	55008248	ENSDARG00000059816
chr1	59192052	NA
chr1	59218212	ENSDARG00000099635
chr2	10150885	ENSDARG00000012682
chr2	10150896	ENSDARG00000012682
chr2	12405393	ENSDARG00000075673
chr2	21765913	ENSDARG00000075211
chr2	23361398	ENSDARG00000010381
chr2	35610928	ENSDARG00000038754
chr2	5132502	ENSDARG00000101766
chr2	51854969	NA
chr2	51855122	NA
chr2	54983519	NA
chr2	57174837	ENSDARG00000100371
chr2	57268865	ENSDARG00000095921
chr2	58848677	ENSDARG00000103672
chr2	6249128	ENSDARG00000039830
chr3	14692036	ENSDARG00000039338
chr3	18835933	ENSDARG00000038239
chr3	32357493	ENSDARG00000010246
chr3	36442817	ENSDARG00000099213
chr3	40526644	ENSDARG00000037870
chr4	12917242	ENSDARG00000015824
chr4	13605011	ENSDARG00000045680
chr5	3937623	ENSDARG00000023950
chr6	11070765	ENSDARG00000028119
chr6	1808699	ENSDARG00000112895
chr6	34932408	ENSDARG00000074242
chr6	40066244	ENSDARG00000021669
chr6	42346538	ENSDARG00000014770
chr6	52715827	ENSDARG00000024669
chr6	6973056	ENSDARG00000006260
chr6	9664517	ENSDARG00000104353
chr6	9704227	ENSDARG00000027589
chr6	9704452	ENSDARG00000027589
chr6	9706145	ENSDARG00000027589
chr7	22793658	ENSDARG00000022129
chr7	22800848	ENSDARG00000055080
chr7	25011457	ENSDARG00000024109
chr7	31432037	ENSDARG00000053370
chr7	40090619	ENSDARG00000036489
chr7	41903813	ENSDARG00000104066
chr7	51813942	ENSDARG00000012002
chr7	53096599	ENSDARG00000102750
chr7	69147931	ENSDARG00000103422
chr7	69147962	ENSDARG00000103422
chr7	7772233	ENSDARG00000112042
chr8	18035319	ENSDARG00000030155
chr8	18035747	ENSDARG00000030155
chr8	25846020	ENSDARG00000055759
chr8	7317271	ENSDARG00000093022
chr9	12649135	ENSDARG00000035993
chr9	22802033	ENSDARG00000062650
chr9	32287539	ENSDARG00000056160
chr9	46406452	ENSDARG00000007099
chr9	46406600	ENSDARG00000007099
chr9	46409371	ENSDARG00000007099
chr9	46409683	ENSDARG00000007099
chr9	46410221	ENSDARG00000007099
chr10	15612475	ENSDARG00000002271
chr10	1687207	ENSDARG00000008097
chr10	26667144	ENSDARG00000056649
chr10	3156115	NA
chr11	15152821	NA
chr11	24063746	NA
chr11	3524815	ENSDARG00000005699
chr11	38541959	ENSDARG00000078473
chr12	24958048	ENSDARG00000015050
chr12	24958055	ENSDARG00000015050
chr12	48094160	NA
chr13	23901610	ENSDARG00000016855
chr13	2925402	NA
chr13	2925448	NA
chr13	46955042	ENSDARG00000039020
chr13	4973922	ENSDARG00000024561
chr13	6204712	ENSDARG00000075559
chr13	6204800	ENSDARG00000075559
chr14	26413780	ENSDARG00000061854
chr14	26729197	ENSDARG00000056119
chr14	31858016	ENSDARG00000014244
chr14	38850482	ENSDARG00000036161
chr14	46358065	ENSDARG00000011094
chr15	1597471	ENSDARG00000023190
chr15	4586430	ENSDARG00000042252
chr15	5899145	ENSDARG00000097102
chr16	29587122	ENSDARG00000008363
chr16	54246086	ENSDARG00000009494
chr16	7746708	ENSDARG00000075593
chr16	7747024	ENSDARG00000075593
chr17	11473964	ENSDARG00000015206
chr17	15537302	ENSDARG00000008803
chr17	32629947	ENSDARG00000055120
chr17	32630135	ENSDARG00000055120
chr17	53434211	ENSDARG00000097084
chr18	39186194	ENSDARG00000032103
chr18	47306372	ENSDARG00000020841
chr19	12031108	ENSDARG00000012040
chr19	20796787	ENSDARG00000036190
chr19	30352051	ENSDARG00000070475
chr19	30421937	ENSDARG00000032651
chr19	42340759	ENSDARG00000054804
chr19	43122136	ENSDARG00000020850
chr19	43122221	ENSDARG00000020850
chr19	47565560	ENSDARG00000078069
chr19	47565569	ENSDARG00000078069
chr19	47565590	ENSDARG00000078069
chr19	47565613	ENSDARG00000078069
chr19	9459322	ENSDARG00000070959
chr20	19058543	ENSDARG00000023532
chr20	196743	ENSDARG00000043973
chr20	2742036	ENSDARG00000040184
chr20	2742122	ENSDARG00000040184
chr20	28833657	ENSDARG00000024844
chr20	36396590	ENSDARG00000014013
chr21	11958870	ENSDARG00000012820
chr21	11958900	ENSDARG00000012820
chr21	18924778	ENSDARG00000020730
chr21	43177073	ENSDARG00000091092
chr21	43716200	ENSDARG00000016484
chr21	5884994	ENSDARG00000104517
chr22	12752386	ENSDARG00000033855
chr22	21667548	ENSDARG00000042484
chr22	31661885	ENSDARG00000089663
chr22	337399	ENSDARG00000020298
chr22	36674221	ENSDARG00000002710
chr22	5634055	ENSDARG00000102798
chr22	613488	ENSDARG00000059360
chr23	36298361	ENSDARG00000061187
chr23	3753171	ENSDARG00000028335
chr23	38945032	ENSDARG00000044485
chr23	38948061	ENSDARG00000044485
chr23	38948138	ENSDARG00000044485
chr23	38948432	ENSDARG00000044485
chr23	6675592	ENSDARG00000102974
chr24	26481905	ENSDARG00000017235
chr24	26482543	ENSDARG00000017235
chr24	35537085	ENSDARG00000040041
chr25	28989208	ENSDARG00000104034
chr25	3247145	ENSDARG00000102571
chr25	5989968	ENSDARG00000092798
