## Supplementary File S8 for "Single-nucleotide resolution mapping of m^6^A of zebrafish mRNAs in early embryonic development links m^6^A modifications to the maternal-to-zygotic transition"

### Sheet: consistently_methylated_above_5
Gene ID	1-cell avg methylated fraction	256-cell avg methylated fraction	oblong avg methylated fraction	50% epiboly avg methylated fraction	Bud avg methylated fraction
ENSDARG00000102896	84.6667	76.4	73.5	64	100
ENSDARG00000102333	63	67.5	94	93	94
ENSDARG00000099280	100	58.25	68	68	60
ENSDARG00000112452	69	100	70	70	96
ENSDARG00000101867	100	53	68	60.6667	73
ENSDARG00000103134	100	71.5	77.5	76	100
ENSDARG00000078992	100	51	55.8571	58.75	60
ENSDARG00000058690	86	100	100	100	65
ENSDARG00000056162	100	99	85	75	58.5
ENSDARG00000103148	82.5	62	100	86	58
ENSDARG00000068926	70.6667	100	73.1429	53	59
ENSDARG00000077226	63	64	86	75	56.6667
ENSDARG00000076913	61.5	76.6667	87	56	83
ENSDARG00000093658	62.5	100	100	68	100
ENSDARG00000104538	55	63	73.75	56	74
ENSDARG00000088663	79	65	64	80.6667	89
ENSDARG00000100487	62	79	94	57	54
ENSDARG00000087657	88	54	77	100	54
ENSDARG00000105398	72.8	80	86.5	69	53.1818
ENSDARG00000103158	100	60	76	88	100
ENSDARG00000103317	57.75	100	80	100	100
ENSDARG00000061413	78.5	98	55.25	77.3333	58
ENSDARG00000055151	66.4	87.2	79.5	100	100
ENSDARG00000104807	100	100	75.6667	67	100
ENSDARG00000061108	79	83	65.5	55	60
ENSDARG00000099960	100	59	87	64.875	62
ENSDARG00000070833	69	88	55	75	88.6667
ENSDARG00000060058	74	68.3636	67	65.8	100
ENSDARG00000011094	100	51.875	78	72.75	65
ENSDARG00000103117	54	70	86	76	100
ENSDARG00000100149	60.5	67.5714	96	62	86.5
ENSDARG00000097465	75	100	100	100	69
ENSDARG00000059035	67	74	92.5	81	100
ENSDARG00000055080	62.3333	78	100	62	66
ENSDARG00000103203	60	100	94	61	100
ENSDARG00000076391	100	87	88	100	67
ENSDARG00000079504	75.6	60	67	60.5	74
ENSDARG00000100108	93	67	56	62	51
ENSDARG00000079015	64.2	55	100	82	66
ENSDARG00000073970	79	100	70.6667	100	54
ENSDARG00000099954	68.6667	86.25	83	60	100
ENSDARG00000100536	74	81.25	59.5	53.75	65
ENSDARG00000113187	100	100	64.2857	67	57
ENSDARG00000102394	78	60	56	82	100
ENSDARG00000100396	64.5	73.5	100	73.6	86
ENSDARG00000101205	84.6667	79	100	100	100
ENSDARG00000069420	100	74	57	100	76
ENSDARG00000071336	85.3333	100	57	100	62
ENSDARG00000027403	74	56	100	55.6667	82
ENSDARG00000101175	88	69	86	86	50.8
ENSDARG00000100349	90	56	54	52	99
ENSDARG00000092473	64	87	100	60.5	58
ENSDARG00000076379	100	82.5	50.8571	66.2222	66
ENSDARG00000098907	100	88	68	61	90.5
ENSDARG00000062765	74	72.2	60	67	100
ENSDARG00000036698	62.2857	73	62.1429	66.4	90
ENSDARG00000075892	100	97	76	100	100
ENSDARG00000052518	65	88.6667	59	56	71
ENSDARG00000061770	100	100	72	83.5	100
ENSDARG00000095007	66	59.6667	60.5	80.8	100
ENSDARG00000078572	100	100	100	60	69
ENSDARG00000071669	62.5	100	86.5	82	74
ENSDARG00000098317	79	67.3333	100	100	100
ENSDARG00000099511	80	98	94	100	56
ENSDARG00000115054	58	52	79.75	87	100
ENSDARG00000103714	63.3333	75	69.6667	100	86
ENSDARG00000104353	76.5	73.6667	59	100	99
ENSDARG00000017093	55	82	56	77	79
ENSDARG00000102483	58	64	59	100	93
ENSDARG00000099969	51	64	62	53.25	59.7
ENSDARG00000090401	56	92.5	75	100	68.6667
ENSDARG00000092610	56.4	100	100	90	60
ENSDARG00000017841	100	59	100	69	88
ENSDARG00000009169	65	62.375	69.3333	77.3333	100
ENSDARG00000077404	74.5	72	58	100	77
ENSDARG00000097537	100	88	92	85	100
ENSDARG00000092181	72.5	88	58.3333	59.4	57.5
ENSDARG00000070686	100	58	63	53	71.3333
ENSDARG00000098782	70	54	100	62	100
ENSDARG00000098992	100	73	57	96	70
ENSDARG00000098853	78	100	53.3333	67.6667	100
ENSDARG00000092154	56.5	68	100	77.75	55.3333
ENSDARG00000086336	53	77.7143	55	65	73
ENSDARG00000077178	58.2	80	88	100	59
ENSDARG00000100209	68	81	78	100	77
ENSDARG00000100047	91	100	56	62	100
ENSDARG00000100363	68.2857	79	55.3333	79	70
ENSDARG00000068286	82	87	70	100	100
ENSDARG00000054191	64	82.6667	100	61	61
ENSDARG00000073845	69	79	57	100	100
ENSDARG00000045017	100	74	63	100	66
ENSDARG00000090386	100	88	75.5	100	100
ENSDARG00000063385	57.3333	55	69.3333	100	52.25
ENSDARG00000086112	57	65.4167	60	68	100
ENSDARG00000102953	83	55	76	52.3333	53
ENSDARG00000069066	75.5	79.5	64.8	100	66
ENSDARG00000063309	84.5	69.6667	62	100	100
ENSDARG00000098312	82	100	87.5	69	79
ENSDARG00000096428	100	68	85.5	100	100
ENSDARG00000075100	66	76.3333	85.4	90	73
ENSDARG00000100677	100	88	63	79	63.2
ENSDARG00000061048	83	95.8	100	100	64.75
ENSDARG00000036592	89.75	74.75	61.25	89	57
ENSDARG00000101120	100	100	83	74	92
ENSDARG00000098639	76	56.6667	100	71.5	95
ENSDARG00000104641	87	78	100	63	76
ENSDARG00000090223	65	76.5	63	100	89
ENSDARG00000114508	60	87	89.1	93	68
ENSDARG00000098027	100	100	92	100	85.6667
ENSDARG00000112131	58	97	100	100	100
ENSDARG00000104342	59	57	61	95	82
ENSDARG00000103856	67	52	77	63.5	86
ENSDARG00000104825	100	92	85	74	54.8
ENSDARG00000100024	100	51.25	54	66	91
ENSDARG00000098897	63.1111	78.5	73.3333	73	71
ENSDARG00000063718	90	75	96	69	56.5
ENSDARG00000104708	100	82.1818	79	85.3333	100
ENSDARG00000102332	53.3333	69	61	56	76
ENSDARG00000091595	100	56.2	80.1667	79	98
ENSDARG00000075837	67.5	84	81	100	52
ENSDARG00000062987	72	100	70.6667	62	66.6667
ENSDARG00000029043	100	99.5	94	62.6667	100
ENSDARG00000092310	69	88	81	94	95
ENSDARG00000089765	77	61.5	100	66	59
ENSDARG00000102765	72	54	67	100	100
ENSDARG00000101009	51	70.2	76	100	100
ENSDARG00000101316	100	79	64	56	86
ENSDARG00000042642	58	64.5	81.6667	57.5	100
ENSDARG00000104924	100	100	52	100	55
ENSDARG00000053467	52.75	58	59	55	84
ENSDARG00000104719	67	58	70	91	58.5
ENSDARG00000101752	66	74.6667	62	100	100
ENSDARG00000089355	100	69	61	88	61
ENSDARG00000115862	100	100	54	76	100
ENSDARG00000112895	68	61	100	63	100
ENSDARG00000105507	57	56.5	66	68	69
ENSDARG00000103108	68	66.6667	79	100	79
ENSDARG00000070545	53.5	88	84	55	73.5
ENSDARG00000062919	74	61.8889	63.25	93	59
ENSDARG00000070447	83.3333	72.5	58	73	83
ENSDARG00000112483	100	100	76.75	56	100
ENSDARG00000105098	83	63.3333	100	84	98
ENSDARG00000059680	64.4	52	81	52.7778	84.6667
ENSDARG00000027322	79.875	84	79	85	88
ENSDARG00000104172	59	90	77	54.4286	72
ENSDARG00000091652	100	65.875	57.5	74.2857	85
ENSDARG00000101557	54.8571	66.6	74	98	100
ENSDARG00000079957	61	56.6	59	54	100
ENSDARG00000102937	100	61	100	57	76
ENSDARG00000098845	100	64	69.8571	95	63
ENSDARG00000079167	74	95	86	61	78
ENSDARG00000053101	52.6667	62.4	67	61	72
ENSDARG00000039966	69	100	55.2	62	55
ENSDARG00000104517	90	91	100	57	74
ENSDARG00000068981	63	74	68	100	65
ENSDARG00000105177	52	100	55	57.2857	60
ENSDARG00000061553	74	100	77	82	79
ENSDARG00000052966	83	65	62	69	66
ENSDARG00000114067	97	75	64	80.5	68
ENSDARG00000062361	100	87	72	100	66
ENSDARG00000098860	100	100	62	91	95
ENSDARG00000099631	60	51	53	68	100
ENSDARG00000086712	79	82.5	100	71	75
ENSDARG00000076283	65.5	52	58.6	100	87
ENSDARG00000104530	74	76	100	58	100
ENSDARG00000101289	86.5	80	74.4	74	67
ENSDARG00000109055	62.3333	57.8	60	64.5	61
ENSDARG00000078130	56.3333	55	61	100	100
ENSDARG00000062511	70	69.2857	57.4444	80	59.75
ENSDARG00000100186	71	100	100	100	81
ENSDARG00000099339	68	76	59	53	100
ENSDARG00000098574	62	55	53	100	63
ENSDARG00000099358	53	100	54	68	73
ENSDARG00000070399	57	100	66	68	61.3333
ENSDARG00000104817	100	64	68	100	56.6667
ENSDARG00000087226	66	72	76	71	87
ENSDARG00000078567	82	76.5	91.4	50.75	67
ENSDARG00000114883	77.3333	100	100	57.2	66
ENSDARG00000104702	100	95	63.75	100	64
ENSDARG00000099453	66	68.3333	100	52	70.5
ENSDARG00000059917	77.3333	100	54	52.8824	74.5
ENSDARG00000095743	64.3684	55.7857	73	100	54
ENSDARG00000102147	79	70	75	100	100
ENSDARG00000077950	63	72	68	100	74
ENSDARG00000096725	79	79	69	67	56
ENSDARG00000104559	69	74	92	100	92
ENSDARG00000100869	87	67.4444	74	65.6	99
ENSDARG00000074098	100	88	59.3333	86	57
ENSDARG00000077506	55	68	86	74	67
ENSDARG00000070431	57	58.6667	57.5	64	59
ENSDARG00000070358	70	53	63	100	73
ENSDARG00000103032	85	99	83	82	100
ENSDARG00000099624	100	89	59	82	100
ENSDARG00000102808	64	64.9	78	100	87
ENSDARG00000070046	74	69	65	58	100
ENSDARG00000103787	67.625	66	60.2	90	87
ENSDARG00000088820	100	76	91	72	68.6667
ENSDARG00000036279	100	66	53.3333	100	80.5
ENSDARG00000074899	89	62.9091	62.3636	54.75	68
ENSDARG00000114022	91	61	93	81	100
ENSDARG00000103957	100	70	58.5	75	100
ENSDARG00000103200	71	79.3333	78.75	81	100
ENSDARG00000102798	54	66	100	90	55
ENSDARG00000102195	65.1429	53.8333	54.6	77	100
ENSDARG00000101903	75	75	71	79	63
ENSDARG00000091900	86	87	67	100	100
ENSDARG00000102636	81	93	69	71.5	100
ENSDARG00000099745	57	66	100	100	60
ENSDARG00000075621	55	61	100	63	53
ENSDARG00000071203	100	62	61	100	84
ENSDARG00000103610	76	94	63.5	80	71
ENSDARG00000099572	100	53	97	73.5	53
ENSDARG00000073710	60	94	92	87	59.6667
ENSDARG00000063416	100	65	51	64	100
ENSDARG00000101753	68	53	62	100	92.5
ENSDARG00000097819	88	62	100	100	82
ENSDARG00000116300	51	63	52.6667	51.5	59
ENSDARG00000103922	76	52	57.2857	79.5	82
ENSDARG00000063295	59.25	100	61.6667	61.8	83
ENSDARG00000098666	100	63.3333	61	50.5	54
ENSDARG00000088357	65	65.6	62	74	73.6667
ENSDARG00000099635	77	82	55.6667	75	52
ENSDARG00000044431	98	57	67.5	100	80
ENSDARG00000102599	69	80	100	79.3333	83.5
ENSDARG00000076239	70.6667	91	95	71	100
ENSDARG00000039667	100	53.4	100	97	51
ENSDARG00000089663	78	71	70.5	59	66
ENSDARG00000097485	84	78	82	85	54.25
ENSDARG00000091366	100	86	66	54.375	63
ENSDARG00000104889	60.5	81	73.3333	88	100
ENSDARG00000070607	71	96	96	64	100
ENSDARG00000097753	100	74	100	100	79
ENSDARG00000103846	68.5	100	53	100	91
ENSDARG00000079329	59	74.4	83.3333	73	100
ENSDARG00000083189	100	88	61	93	67
ENSDARG00000021097	72.3333	73.75	100	100	100
ENSDARG00000018840	82.6667	100	79	68.6	100
ENSDARG00000102377	99	87	100	99	68
ENSDARG00000091558	100	55	60.5	80	69
ENSDARG00000070028	82	91.5	71.5	100	97
ENSDARG00000099080	100	82	90	88	55
ENSDARG00000104765	80	63	78.3333	53	85
ENSDARG00000092124	65	54	100	100	100
ENSDARG00000088439	60.6667	100	100	80	100
ENSDARG00000076439	78.6667	63	100	100	74
ENSDARG00000070297	100	65	84	100	100
ENSDARG00000055443	75	58	100	53	81
ENSDARG00000103127	100	80	90	99	100
ENSDARG00000102684	66	70.6667	61	100	60.6667
ENSDARG00000100394	86	66	61.6	73	80
ENSDARG00000096602	83	76.75	98	100	74
ENSDARG00000098647	100	78	91.3333	57	55
ENSDARG00000093022	90	91	66	100	70
ENSDARG00000075570	65.7778	57.6	87	57	58
ENSDARG00000034293	77.5	82.5	69	84	100
ENSDARG00000032985	70	76	74	100	70
ENSDARG00000110346	89	57	87	76	81
ENSDARG00000100524	51	75.3333	68.3333	100	100
ENSDARG00000055076	55	94	100	96	79
ENSDARG00000035751	52.5	51	81.3333	79	100
ENSDARG00000102027	100	100	91	80	69
ENSDARG00000078822	74	100	100	100	69
ENSDARG00000061525	65.6667	53	73	90	78.3333
ENSDARG00000044339	69.6667	71.2857	66.9	57	100
ENSDARG00000105286	85	78	85	100	55
ENSDARG00000051888	94	70.6667	65	58.6667	67
ENSDARG00000105195	57.5	63	62.5	62	100
ENSDARG00000060584	100	100	100	76.75	57
ENSDARG00000045853	100	100	83.5	56.5	58
ENSDARG00000078890	68	67	100	73	87.5
ENSDARG00000039130	54	59	82	100	56
ENSDARG00000101644	71	100	74	100	95
ENSDARG00000096714	75	54	100	68	100
ENSDARG00000079788	68.6667	66	63.2	93	100
ENSDARG00000099814	74.4286	51.75	98	100	98
ENSDARG00000073738	79	63	91	100	100
ENSDARG00000069139	51	79.5	75.5	93	75
ENSDARG00000063726	93.25	100	85.5	100	100
ENSDARG00000099642	56	57	58	78	51
ENSDARG00000056932	73.5	62	100	89	100
ENSDARG00000043963	52.8571	97	100	83	83.5
ENSDARG00000075007	67	61.4	100	67	66
ENSDARG00000071872	67	50.25	80	100	100
ENSDARG00000061378	78	67	53	84	63
ENSDARG00000037283	100	92	73.25	58	63
ENSDARG00000078458	80	100	61	100	100
ENSDARG00000071500	100	100	100	64	100
ENSDARG00000070688	63.3333	53.75	100	58	100
ENSDARG00000035565	57	55.6667	63.5	70	100
ENSDARG00000105043	53	73.3333	87	93	100
ENSDARG00000105350	76	100	64.5	100	82
ENSDARG00000090232	100	100	72	100	56.8333
ENSDARG00000074490	94	86	100	79.6667	68.5
ENSDARG00000075625	100	54	71	100	55
ENSDARG00000063596	94	100	84	70	100
ENSDARG00000103271	61	70	100	68	84
ENSDARG00000056160	61.1429	53	58	89	62
ENSDARG00000027397	81.3333	57	95	100	63.5
ENSDARG00000058178	69	51	74	56	100
ENSDARG00000102607	100	100	100	62	100
ENSDARG00000101260	69.25	74	61.3333	67	74
ENSDARG00000100317	72	82	67	60	100
ENSDARG00000075333	67	54	61	100	67
ENSDARG00000104225	76	66.8333	94	59	58.5
ENSDARG00000099383	100	100	79	57	100
ENSDARG00000070012	69	82	70	61	64
ENSDARG00000112670	68	53	100	77	71
ENSDARG00000044484	100	100	61	100	100
ENSDARG00000042671	87.6667	100	51	86	54
ENSDARG00000058563	100	100	70	100	65
ENSDARG00000023532	97	81	69	62	100
ENSDARG00000030092	56.5	86	67	72	100
ENSDARG00000093313	100	70	65	100	100
ENSDARG00000090675	66	50.3333	71.2	54.5714	75.2
ENSDARG00000102902	100	62	56	100	85
ENSDARG00000104233	61	59.2857	100	59	88
ENSDARG00000099966	77	63.4444	57.25	100	51
ENSDARG00000071062	80	68	59	100	64.6667
ENSDARG00000063924	100	100	61	58.2	100
ENSDARG00000102865	59	79	74	61.5	76
ENSDARG00000100660	51	81	61	53	68
ENSDARG00000033364	64	79.6667	100	72	100
ENSDARG00000026766	55	85	52	100	100
ENSDARG00000101602	71	77	71	58.5	100
ENSDARG00000029556	77	78	100	100	100
ENSDARG00000098635	69	82	100	99	100
ENSDARG00000099679	89	65.5	63.6667	66	70.5
ENSDARG00000101236	80	78.75	80.6667	72	100
ENSDARG00000078802	100	100	68.6667	57	65
ENSDARG00000026180	56	59.9	54.6667	59.2	82.5
ENSDARG00000109510	68.5	54	82.5	84	100
ENSDARG00000042527	63	67.5	64	68	70
ENSDARG00000035181	100	53	63	68.8	68
ENSDARG00000029045	73.4444	76.3333	93	80	74
ENSDARG00000102066	68	59.25	73	61	70
ENSDARG00000089243	100	74	68	65	75
ENSDARG00000089260	79	60.2	51	100	77.5
ENSDARG00000060438	59	100	64.3333	72	90
ENSDARG00000074289	59	75	100	100	67
ENSDARG00000103025	81	61	94	89	53
ENSDARG00000092693	54.5	68.5	74	72	84
ENSDARG00000099439	71	58	99	63	100
ENSDARG00000069774	51	78	83	100	86
ENSDARG00000052703	100	76	69.3333	93	51
ENSDARG00000100528	100	100	82	100	100
ENSDARG00000075709	89	100	100	65	71
ENSDARG00000077396	71	88.5	100	87	100
ENSDARG00000077095	70	74.25	62.3333	86	61
ENSDARG00000076962	53.5	52	80.5	61	90.6667
ENSDARG00000105748	100	56	82	73	70
ENSDARG00000096651	100	75.2	56	60	56
ENSDARG00000102081	100	63.1667	60.3333	53.5	100
ENSDARG00000079306	97.5	85	79	100	100
ENSDARG00000078355	73	78	70	68	60.4545
ENSDARG00000062785	80.6	60.6	56.6667	100	68
ENSDARG00000059079	56	57.2857	72	75	100
ENSDARG00000094392	55	53	83.8	94	55
ENSDARG00000043938	87	100	100	69	100
ENSDARG00000099786	100	67.7143	63.3333	72	76.5
ENSDARG00000060348	100	100	100	79	75
ENSDARG00000104485	100	100	77.5	55	100
ENSDARG00000092158	51	100	100	63	74
ENSDARG00000040988	100	72	100	73	73.6667
ENSDARG00000042522	70.5	98	56	100	100
ENSDARG00000091640	89	55	100	82	62
ENSDARG00000102964	65.2	100	53	100	78
ENSDARG00000070475	62.75	61.7143	100	60.4	73.5
ENSDARG00000103163	70	100	100	72	56
ENSDARG00000078433	70	100	59	61	59.3333
ENSDARG00000070426	52	51	100	57	74
ENSDARG00000054540	76	77	84	100	55
ENSDARG00000077361	62	95	55.5	62	100
ENSDARG00000104018	58	59	63	81.5	100
ENSDARG00000100773	69	77	58.4286	100	76
ENSDARG00000044437	69	81	85	56	61
ENSDARG00000115657	85	100	67	60.2857	53.6667
ENSDARG00000101024	83	81	70	79	72
ENSDARG00000040266	62.2857	100	62	75	92
ENSDARG00000101362	74	100	61	100	100
ENSDARG00000077607	85	62	73	87.5	97
ENSDARG00000091563	62	64	75.3333	62	72.5
ENSDARG00000089966	68	51	63.2857	77	93
ENSDARG00000088515	61	92	76.5	67.8571	64.2
ENSDARG00000067741	95	76.5	55.4	100	59
ENSDARG00000100585	100	83	71	100	67
ENSDARG00000054423	60.2	76	99	100	59
ENSDARG00000028976	54	86	73	100	100
ENSDARG00000018658	100	58	62	100	62
ENSDARG00000015161	100	83	71.6667	64	82
ENSDARG00000104034	71.7143	80.4286	58.4	81.4	71
ENSDARG00000099675	72	51.4286	84.75	51.6667	100
ENSDARG00000096454	94	71.6667	88	100	81
ENSDARG00000090625	100	100	75	74	100
ENSDARG00000086411	100	100	69.5	66.5	82
ENSDARG00000086309	65	52.5	100	100	100
ENSDARG00000104936	52	57	75	62	88
ENSDARG00000102891	62	58	78.25	85	58
ENSDARG00000078075	61.3333	83	62	100	63
ENSDARG00000104907	72.8	83.4	75.5	74.5	100
ENSDARG00000069527	61	66	57	75	50.6667
ENSDARG00000015835	100	77	88	51	68
ENSDARG00000099715	100	84	100	66	100
ENSDARG00000096808	71	100	72.8571	84	93
ENSDARG00000079731	72	75.5	54.3333	53	76.5
ENSDARG00000061778	100	90.3333	53	79	69.75
ENSDARG00000100623	75.3333	57	62.5	54.8	100
ENSDARG00000076442	64	90.3333	99	100	100
ENSDARG00000096249	60	59	59	76	100
ENSDARG00000075314	68.5714	85	58.1429	93.3333	100
ENSDARG00000104789	70	100	100	100	61
ENSDARG00000103902	93	71.3333	100	65.3333	61.875
ENSDARG00000097496	100	55.5	89	92	80
ENSDARG00000115766	78	74	82	100	61
ENSDARG00000058451	100	100	87	51	56
ENSDARG00000056307	64	100	100	82	58
ENSDARG00000102294	67	78	69	100	100
ENSDARG00000102923	81	100	100	73	100
ENSDARG00000094992	78.75	69	82	69	100
ENSDARG00000100072	68	66.25	82	66.7273	100
ENSDARG00000087162	70.25	81.2	85	67	63.5
ENSDARG00000078164	64	60	76.3333	100	75
ENSDARG00000112728	68	88.5	84	88.5	100
ENSDARG00000097877	67	53	73	53	57
ENSDARG00000075132	64	67	56	100	59
ENSDARG00000061159	98.6667	63.3333	68.6	58.25	69
ENSDARG00000079097	85	77	56	57	63
ENSDARG00000074688	100	58	100	86.5	100
ENSDARG00000078497	55	68	100	56	100
ENSDARG00000071506	100	73	100	74.6667	61
ENSDARG00000101062	100	61	100	93	95
ENSDARG00000052150	65.1429	54	59	75	100
ENSDARG00000040614	52.5	75.5	59.3333	81	100
ENSDARG00000099448	81	62.5	60	100	74
ENSDARG00000102312	58	54	100	74	84
ENSDARG00000100260	100	84.5	93	100	100
ENSDARG00000058710	73	52.5	70.3333	60	90
ENSDARG00000057867	81.3333	78	52	63	100
ENSDARG00000053113	51	74.5	100	55	63
ENSDARG00000102960	77.3333	58.1429	74.75	87.5	86
ENSDARG00000101891	65.8333	65.2222	97	89	100
ENSDARG00000104573	62	58.6667	66	62.2353	100
ENSDARG00000079027	61	62	100	70	68
ENSDARG00000092798	98	70.8	60.5	89.5	88
ENSDARG00000103198	71.5	67	100	68	75.3333
ENSDARG00000098105	65.3333	86	100	69	100
ENSDARG00000087421	100	100	58	61	67
ENSDARG00000028715	65	77.3333	100	83	52
ENSDARG00000016163	75	69	86	100	100
ENSDARG00000006566	100	70	70	74.5	69
ENSDARG00000104076	90.5	57	100	66	100
ENSDARG00000092225	73.5	100	100	80	100
ENSDARG00000100440	79	58	83	80	90
ENSDARG00000105394	79	54	100	100	79
ENSDARG00000102291	58.3333	53.6	76	100	100
ENSDARG00000102959	54.5	94	100	59.5714	67
ENSDARG00000101521	90	56	58	68.8333	67
ENSDARG00000099213	72.6667	61.4	54	50.3333	67
ENSDARG00000041951	58	59	73	100	83.6667
ENSDARG00000060238	88	100	50.6667	83	58
ENSDARG00000059646	72.5	65	89	100	60
ENSDARG00000052290	100	81.5	100	93	91
ENSDARG00000111091	64	80	97	92.3333	89
ENSDARG00000098734	76	59.25	100	74	73
ENSDARG00000102995	77	100	100	100	65
ENSDARG00000116649	100	67	71	79	100
ENSDARG00000022418	71	66.6667	78.5	56	78
ENSDARG00000015922	59.2857	80.6667	100	93	89
ENSDARG00000092954	85	72	86	100	68
ENSDARG00000104100	99	100	83	68	100
ENSDARG00000102375	100	74	72.6	70	86
ENSDARG00000058463	100	99	100	85.8333	100
ENSDARG00000069242	72	93	100	53	53
ENSDARG00000100170	63	56	51	59.2	100
ENSDARG00000099252	100	60.5714	54.2	100	100
ENSDARG00000103871	82	100	73	64	100
ENSDARG00000089517	61	64	57	88	65
ENSDARG00000098785	81	65	100	100	52
ENSDARG00000101787	54.25	79.125	69.3333	95	58.6667
ENSDARG00000103483	63	77	54	100	100
ENSDARG00000069339	70	56	52	57	100
ENSDARG00000043559	81	56	53	53	66
ENSDARG00000042732	72	50.6667	74	100	90.3333
ENSDARG00000104835	64.5	62.5	66.5	81	60
ENSDARG00000056985	71.25	56	66.5714	81.25	87
ENSDARG00000018190	84.5	100	76	89.6	89
ENSDARG00000099431	80	100	85	100	100
ENSDARG00000076584	72	100	58.4	60	100
ENSDARG00000070433	82	100	98.5	85.5	60
ENSDARG00000061923	69.25	66	79	81.6	89
ENSDARG00000091342	67.5	82	92	100	52
ENSDARG00000057128	57	100	59.5	100	64
ENSDARG00000045989	58	62.5	67	64	91
ENSDARG00000102115	59.5	72.8	51.75	82	58
ENSDARG00000101983	51	100	81	100	65
ENSDARG00000103364	56	70	90	100	100
ENSDARG00000101534	63	62	73.5	78	96
ENSDARG00000100741	62.8	68.4	68.3333	100	85
ENSDARG00000043713	100	70	100	100	100
ENSDARG00000028721	69	60.125	71.3333	100	60
ENSDARG00000025094	80.25	60	77	100	50.6667
ENSDARG00000086463	75	65.6	78	100	95
ENSDARG00000060016	79	88	78	58	62.6667
ENSDARG00000105134	83	54.2	55	100	61
ENSDARG00000102974	54.4545	61.6316	59.7273	57.6667	71
ENSDARG00000070284	98	75	100	100	69
ENSDARG00000115717	62	63	68	100	82.5
ENSDARG00000110035	94	60	61.7273	59.4615	53
ENSDARG00000105231	56	85	98	100	100
ENSDARG00000101018	68.5	86	56.5	64	98
ENSDARG00000100025	100	100	100	100	100
ENSDARG00000093773	76	100	96	88.5	79.5
ENSDARG00000105293	58	52	100	70	100
