## Supplementary File S9 for "Single-nucleotide resolution mapping of m^6^A of zebrafish mRNAs in early embryonic development links m^6^A modifications to the maternal-to-zygotic transition"

### Sheet: Biological Process
Gene Ontology - Fisher's exact statistical overrepresentation test (Danio rerio - whole genome list) - Biological Process
										TABLE LEGEND
										Total Genes			Refers to total number of genes in the zebrafish genome that are included in this category
GO biological process complete	Total Genes	Input	expected	Fold Enrichment	+/-	raw P value	FDR			Input			Number of genes belonging to the category that were included in the GO analysis
chromatin organization	313	23	5.33	4.31	+	1.5e-08	2.01e-05			Expected			Number of expected genes to be expected in the category based on reference list
cellular component organization or biogenesis	4184	103	71.3	1.44	+	0.000115	0.0385			Fold Enrichment			Number of input genes divided by expected number of genes
RNA splicing	258	15	4.4	3.41	+	6.43e-05	0.0288			"+/-"			"+" = overrepresented categories ; "-" = underrepresented categories
RNA processing	673	28	11.47	2.44	+	2.97e-05	0.0147			raw P value			Raw P value calculated from Fisher's exact test
gene expression	1416	49	24.13	2.03	+	4.55e-06	0.00285			FDR			False Discovery Rate calculated through Benjamini-Hochberg procedure
macromolecule metabolic process	5187	142	88.39	1.61	+	2.38e-09	5.6e-06					Genes with consistent average methylated fraction >50% during zebrafish development
organic substance metabolic process	6852	172	116.76	1.47	+	1.28e-08	2.01e-05
metabolic process	7262	185	123.75	1.5	+	6.09e-10	2.86e-06
RNA metabolic process	1023	40	17.43	2.29	+	2.04e-06	0.00148
nucleic acid metabolic process	1472	56	25.08	2.23	+	4.33e-08	4.52e-05
nucleobase-containing compound metabolic process	1892	63	32.24	1.95	+	5.3e-07	0.000453
organic cyclic compound metabolic process	2143	65	36.52	1.78	+	8.04e-06	0.00445
heterocycle metabolic process	1994	64	33.98	1.88	+	1.55e-06	0.00122
cellular metabolic process	5741	157	97.83	1.6	+	2.21e-10	2.08e-06
primary metabolic process	6477	166	110.37	1.5	+	6.7e-09	1.26e-05
cellular aromatic compound metabolic process	2017	63	34.37	1.83	+	4.42e-06	0.00297
cellular nitrogen compound metabolic process	2474	81	42.16	1.92	+	2.09e-08	2.46e-05
nitrogen compound metabolic process	5927	157	101	1.55	+	2.25e-09	7.04e-06
modification-dependent macromolecule catabolic process	532	23	9.07	2.54	+	7.29e-05	0.0311
cellular macromolecule catabolic process	642	27	10.94	2.47	+	3.83e-05	0.018
cellular macromolecule metabolic process	1960	65	33.4	1.95	+	4.74e-07	0.000445
cellular response to stress	763	31	13	2.38	+	1.47e-05	0.00768
protein transport	764	29	13.02	2.23	+	0.0001	0.0349
establishment of protein localization	791	30	13.48	2.23	+	7.44e-05	0.0304
protein localization	1126	38	19.19	1.98	+	9.29e-05	0.0349
cellular macromolecule localization	1128	38	19.22	1.98	+	9.52e-05	0.0344
cellular localization	1663	51	28.34	1.8	+	8.13e-05	0.0318
G protein-coupled receptor signaling pathway	1157	3	19.72	0.15	-	5.97e-06	0.0035

### Sheet: Cellular Component
Gene Ontology - Fisher's exact statistical overrepresentation test (Danio rerio - whole genome list) - Cellular Component
GO cellular component complete	Total Genes	Input	expected	Fold Enrichment	+/-	raw P value	FDR				TABLE LEGEND
ISWI-type complex	9	3	0.15	19.56	+	0.000918	0.0367				Total Genes			Refers to total number of genes in the zebrafish genome that are included in this category
nuclear protein-containing complex	937	39	15.97	2.44	+	6.24e-07	7.93e-05				Input			Number of genes belonging to the category that were included in the GO analysis
protein-containing complex	4186	110	71.33	1.54	+	3.35e-06	0.000293				Expected			Number of expected genes to be expected in the category based on reference list
nucleus	5478	164	93.35	1.76	+	2.75e-14	6.41e-12				Fold Enrichment			Number of input genes divided by expected number of genes
intracellular membrane-bounded organelle	9125	263	155.49	1.69	+	6.03e-25	8.44e-22				"+/-"			"+" = overrepresented categories ; "-" = underrepresented categories
membrane-bounded organelle	9467	265	161.32	1.64	+	3.71e-23	2.59e-20				raw P value			Raw P value calculated from Fisher's exact test
organelle	10725	283	182.76	1.55	+	1.54e-21	5.4e-19				FDR			False Discovery Rate calculated through Benjamini-Hochberg procedure
cellular anatomical entity	19555	367	333.22	1.1	+	0.000114	0.00636							Genes with consistent average methylated fraction >50% during zebrafish development
intracellular organelle	10445	282	177.98	1.58	+	4.89e-23	2.28e-20
intracellular anatomical structure	13060	311	222.54	1.4	+	1.94e-17	5.42e-15
chromatin	316	19	5.38	3.53	+	4.47e-06	0.000368
chromosome	599	29	10.21	2.84	+	1.04e-06	0.000104
intracellular non-membrane-bounded organelle	2628	73	44.78	1.63	+	4.7e-05	0.00299
non-membrane-bounded organelle	2628	73	44.78	1.63	+	4.7e-05	0.00286
catalytic complex	1351	44	23.02	1.91	+	5.88e-05	0.00342
nucleosome	63	6	1.07	5.59	+	0.00105	0.0409
DNA packaging complex	98	8	1.67	4.79	+	0.00042	0.0196
mitochondrial matrix	162	11	2.76	3.98	+	0.000171	0.00887
cytoplasm	8938	196	152.3	1.29	+	2.06e-05	0.00152
intracellular organelle lumen	1258	55	21.44	2.57	+	5.46e-10	9.55e-08
organelle lumen	1258	55	21.44	2.57	+	5.46e-10	1.09e-07
membrane-enclosed lumen	1258	55	21.44	2.57	+	5.46e-10	8.49e-08
nucleolus	259	14	4.41	3.17	+	0.000229	0.0115
nuclear lumen	1001	40	17.06	2.35	+	1.4e-06	0.000131
nucleoplasm	701	27	11.95	2.26	+	0.000167	0.00898
organelle envelope	631	24	10.75	2.23	+	0.000492	0.0215
envelope	631	24	10.75	2.23	+	0.000492	0.0222
bounding membrane of organelle	969	32	16.51	1.94	+	0.00057	0.0242
organelle membrane	1887	57	32.15	1.77	+	4.38e-05	0.00292
endomembrane system	2413	71	41.12	1.73	+	7.67e-06	0.000596
Unclassified	5271	50	89.82	0.56	-	7.96e-07	9.28e-05
integral component of plasma membrane	1512	10	25.76	0.39	-	0.000609	0.0251
intrinsic component of plasma membrane	1550	10	26.41	0.38	-	0.000338	0.0163
extracellular space	1249	2	21.28	0.09	-	1.96e-07	2.74e-05
extracellular region	1703	9	29.02	0.31	-	2.21e-05	0.00154

### Sheet: Molecular Function
Gene Ontology - Fisher's exact statistical overrepresentation test (Danio rerio - whole genome list) - Molecular Function
										TABLE LEGEND
GO molecular function complete	Total Genes	Input	expected	Fold Enrichment	+/-	raw P value	FDR			Total Genes			Refers to total number of genes in the zebrafish genome that are included in this category
G protein-coupled receptor activity	947	1	16.14	0.06	-	3.42e-06	0.00307			Input			Number of genes belonging to the category that were included in the GO analysis
transmembrane signaling receptor activity	1392	4	23.72	0.17	-	9.49e-07	0.00342			Expected			Number of expected genes to be expected in the category based on reference list
signaling receptor activity	1601	6	27.28	0.22	-	1.6e-06	0.00287			Fold Enrichment			Number of input genes divided by expected number of genes
molecular transducer activity	1601	6	27.28	0.22	-	1.6e-06	0.00192			"+/-"			"+" = overrepresented categories ; "-" = underrepresented categories
										raw P value			Raw P value calculated from Fisher's exact test
										FDR			False Discovery Rate calculated through Benjamini-Hochberg procedure
												Genes with consistent average methylated fraction >50% during zebrafish development
