## Supplementary File S10 for "Single-nucleotide resolution mapping of m^6^A of zebrafish mRNAs in early embryonic development links m^6^A modifications to the maternal-to-zygotic transition"

### Sheet: Biological Process
Gene Ontology - Fisher's exact statistical overrepresentation test (Danio rerio - whole genome list) - Biological Process
										TABLE LEGEND
										Total Genes			Refers to total number of genes in the zebrafish genome that are included in this category
GO biological process complete	Total Genes	Input	expected	Fold Enrichment	+/-	raw P value	FDR			Input			Number of genes belonging to the category that were included in the GO analysis
regulation of alternative mRNA splicing, via spliceosome	57	4	0.22	18.41	+	8.65e-05	0.0369			Expected			Number of expected genes to be expected in the category based on reference list
regulation of mRNA splicing, via spliceosome	82	5	0.31	15.99	+	2.06e-05	0.0102			Fold Enrichment			Number of input genes divided by expected number of genes
regulation of mRNA processing	98	5	0.37	13.38	+	4.65e-05	0.0208			"+/-"			"+" = overrepresented categories ; "-" = underrepresented categories
regulation of mRNA metabolic process	189	6	0.72	8.33	+	0.000102	0.0417			raw P value			Raw P value calculated from Fisher's exact test
regulation of RNA splicing	123	6	0.47	12.79	+	1e-05	0.00524			FDR			False Discovery Rate calculated through Benjamini-Hochberg procedure
mRNA splicing, via spliceosome	187	10	0.71	14.03	+	4.19e-09	3.93e-05					Genes corresponding to the 147 consistently methylated sites across all 5 developmental stages
mRNA processing	334	11	1.27	8.64	+	8.28e-08	9.72e-05
RNA processing	673	14	2.57	5.46	+	3.27e-07	0.000342
gene expression	1416	22	5.4	4.08	+	1.66e-08	2.23e-05
macromolecule metabolic process	5187	40	19.78	2.02	+	3.27e-06	0.00192
RNA metabolic process	1023	17	3.9	4.36	+	3.62e-07	0.00034
nucleic acid metabolic process	1472	23	5.61	4.1	+	6.59e-09	1.24e-05
nucleobase-containing compound metabolic process	1892	23	7.21	3.19	+	5.9e-07	0.000462
organic cyclic compound metabolic process	2143	24	8.17	2.94	+	1.36e-06	0.00098
heterocycle metabolic process	1994	23	7.6	3.03	+	1.45e-06	0.000971
cellular aromatic compound metabolic process	2017	23	7.69	2.99	+	1.76e-06	0.0011
cellular nitrogen compound metabolic process	2474	27	9.43	2.86	+	4.03e-07	0.000344
mRNA metabolic process	412	13	1.57	8.28	+	8.28e-09	1.3e-05
RNA splicing, via transesterification reactions with bulged adenosine as nucleophile	187	10	0.71	14.03	+	4.19e-09	1.97e-05
RNA splicing, via transesterification reactions	187	10	0.71	14.03	+	4.19e-09	1.31e-05
RNA splicing	258	11	0.98	11.18	+	6.48e-09	1.52e-05
embryonic morphogenesis	727	13	2.77	4.69	+	4.57e-06	0.00252
embryo development	1169	15	4.46	3.37	+	3.94e-05	0.0185

### Sheet: Cellular Component
Gene Ontology - Fisher's exact statistical overrepresentation test (Danio rerio - whole genome list) - Cellular Component
GO cellular component complete	Total Genes	Input	expected	Fold Enrichment	+/-	raw P value	FDR
box C/D RNP complex	5	2	0.02	> 100	+	0.000296	0.0126				TABLE LEGEND
sno(s)RNA-containing ribonucleoprotein complex	20	3	0.08	39.34	+	8.9e-05	0.00479				Total Genes			Refers to total number of genes in the zebrafish genome that are included in this category
ribonucleoprotein complex	529	14	2.02	6.94	+	1.83e-08	3.2e-06				Input			Number of genes belonging to the category that were included in the GO analysis
CRD-mediated mRNA stability complex	5	2	0.02	> 100	+	0.000296	0.0122				Expected			Number of expected genes to be expected in the category based on reference list
MCM complex	10	2	0.04	52.46	+	0.000919	0.0348				Fold Enrichment			Number of input genes divided by expected number of genes
spliceosomal snRNP complex	50	5	0.19	26.23	+	2.13e-06	0.000187				"+/-"			"+" = overrepresented categories ; "-" = underrepresented categories
small nuclear ribonucleoprotein complex	52	5	0.2	25.22	+	2.55e-06	0.00021				raw P value			Raw P value calculated from Fisher's exact test
nuclear protein-containing complex	937	12	3.57	3.36	+	0.000254	0.0111				FDR			False Discovery Rate calculated through Benjamini-Hochberg procedure
nucleus	5478	67	20.89	3.21	+	2.84e-23	3.98e-20							Genes corresponding to the 147 consistently methylated sites across all 5 developmental stages
intracellular membrane-bounded organelle	9125	74	34.79	2.13	+	1.13e-15	5.26e-13
membrane-bounded organelle	9467	74	36.09	2.05	+	8.9e-15	2.49e-12
organelle	10725	78	40.89	1.91	+	3.5e-14	8.15e-12
cellular anatomical entity	19555	90	74.56	1.21	+	7.45e-05	0.00417
intracellular organelle	10445	78	39.82	1.96	+	4.81e-15	1.68e-12
intracellular anatomical structure	13060	88	49.79	1.77	+	2.77e-16	1.94e-13
Sm-like protein family complex	62	5	0.24	21.15	+	5.71e-06	0.000421
catalytic step 2 spliceosome	53	3	0.2	14.85	+	0.00127	0.0469
spliceosomal complex	153	7	0.58	12	+	2.66e-06	0.000207
nuclear speck	90	5	0.34	14.57	+	3.15e-05	0.0021
nuclear body	139	8	0.53	15.1	+	9.36e-08	1.09e-05
nucleoplasm	701	14	2.67	5.24	+	5.28e-07	5.68e-05
nuclear lumen	1001	19	3.82	4.98	+	8.38e-09	1.68e-06
intracellular organelle lumen	1258	20	4.8	4.17	+	5.8e-08	8.12e-06
organelle lumen	1258	20	4.8	4.17	+	5.8e-08	9.02e-06
membrane-enclosed lumen	1258	20	4.8	4.17	+	5.8e-08	7.38e-06
cytoplasmic ribonucleoprotein granule	126	5	0.48	10.41	+	0.000145	0.00678
ribonucleoprotein granule	132	5	0.5	9.94	+	0.000179	0.00809
intracellular non-membrane-bounded organelle	2628	27	10.02	2.69	+	1.3e-06	0.00013
non-membrane-bounded organelle	2628	27	10.02	2.69	+	1.3e-06	0.000122
chromatin	316	8	1.2	6.64	+	3.35e-05	0.00213
chromosome	599	11	2.28	4.82	+	2.06e-05	0.00144
nucleolus	259	6	0.99	6.08	+	0.00053	0.0206
integral component of membrane	6505	9	24.8	0.36	-	9.51e-05	0.00493
intrinsic component of membrane	6565	9	25.03	0.36	-	6.46e-05	0.00393
membrane	8985	16	34.26	0.47	-	6.82e-05	0.00397
cell periphery	4968	6	18.94	0.32	-	0.00043	0.0172
Unclassified	5271	6	20.1	0.3	-	0.000131	0.00653

### Sheet: Molecular Function
Gene Ontology - Fisher's exact statistical overrepresentation test (Danio rerio - whole genome list) - Molecular Function
GO molecular function complete	Total Genes	Input	expected	Fold Enrichment	+/-	raw P value	FDR			TABLE LEGEND
single-stranded RNA binding	50	4	0.19	20.98	+	5.35e-05	0.0193			Total Genes			Refers to total number of genes in the zebrafish genome that are included in this category
RNA binding	918	25	3.5	7.14	+	9.26e-15	3.33e-11			Input			Number of genes belonging to the category that were included in the GO analysis
nucleic acid binding	3706	45	14.13	3.18	+	9.83e-14	1.77e-10			Expected			Number of expected genes to be expected in the category based on reference list
heterocyclic compound binding	6203	51	23.65	2.16	+	3.43e-09	3.09e-06			Fold Enrichment			Number of input genes divided by expected number of genes
binding	12491	80	47.62	1.68	+	1.86e-11	2.23e-08			"+/-"			"+" = overrepresented categories ; "-" = underrepresented categories
organic cyclic compound binding	6277	51	23.93	2.13	+	4.64e-09	3.34e-06			raw P value			Raw P value calculated from Fisher's exact test
ribonucleoprotein complex binding	65	4	0.25	16.14	+	0.00014	0.0458			FDR			False Discovery Rate calculated through Benjamini-Hochberg procedure
chromatin binding	305	10	1.16	8.6	+	3.46e-07	0.000208					Genes corresponding to the 147 consistently methylated sites across all 5 developmental stages
mRNA binding	260	8	0.99	8.07	+	8.57e-06	0.00441
